# Nutrient restriction, inducer of yeast meiosis, induces meiotic initiation in mammals

**DOI:** 10.1101/2020.05.15.074542

**Authors:** Xiaoyu Zhang, Sumedha Gunewardena, Ning Wang

## Abstract

From yeasts to mammals, the molecular machinery and chromosome structures carrying out meiosis are frequently conserved. However, the signal to initiate meiosis appears divergent: while nutrient restriction induces meiosis in the yeast system, retinoic acid (RA), a chordate morphogen, is necessary but not sufficient to induce meiotic initiation in mammalian germ cells via its target, *Stra8*. Here, using cultured mouse male germline stem cells without the support of gonadal somatic cells, we show that nutrient restriction in combination with RA robustly induces *Spo11*-dependent meiotic DNA double strand breaks (DSBs) and *Stra8*-dependent meiotic gene programs recapitulating those of early meiosis *in vivo*. Moreover, a distinct network of 11 nutrient restriction-upregulated transcription factor genes was identified, whose expression does not require RA and is associated with early meiosis *in vivo*. Thus, our study proposes a conserved model, in which nutrient restriction induces meiotic initiation by upregulating transcriptional factors for meiotic gene programs, and provides an *in vitro* platform to derive haploid gametes in culture.
