## Supplementary material for "Nutrient restriction, inducer of yeast meiosis, induces meiotic initiation in mammals": Table S4

### Sheet: 5hclust
	Gene_Clusters
Dmc1	1			Cluster
Mei1	1			1	2	3	4	5
Msh4	1		# of genes	73	28	28	19	17
Msh5	1
Prdm9	1
Rec8	1
Smc1b	1
Stag3	1
Stra8	1
Syce1	1
Sycp1	1
Sycp3	1
Tex11	1
Wbp2nl	1
1700013H16Rik	1
4930524B15Rik	1
Aspa	1
BC051142	1
Caprin2	1
Ccdc155	1
Ccdc36	1
Ccdc73	1
Cdkl2	1
Cntd1	1
Crebl2	1
D1Pas1	1
Eaf2	1
Figla	1
Fmr1nb	1
Hfm1	1
Hormad1	1
Inca1	1
Larp1b	1
Madd	1
Pet2	1
Rad51ap2	1
Rhox13	1
Setdb2	1
Spdya	1
Syn2	1
Syngr4	1
Taf7l	1
Taf9b	1
Tex16	1
Tktl1	1
Tsga10	1
Ugt8a	1
Adcy3	1
Boll	1
Ccna1	1
Chek1	1
Cyp26b1	1
Dazl	1
Exo1	1
Fanca	1
Fancd2	1
Fbxo43	1
Fbxo5	1
Fmn2	1
Hspa2	1
Mki67	1
Mlh3	1
Nek2	1
Pim2	1
Piwil1	1
Rad1	1
Rad21	1
Rad51	1
Rad51c	1
Suv39h2	1
Syce2	1
Xrcc2	1
Zfp42	1
Ccnb3	2
Tex15	2
4930432K21Rik	2
Adarb1	2
BC049762	2
Ddb2	2
Dennd4a	2
Dmrtc2	2
Ecsit	2
Gpat2	2
H2-D1	2
H2-K1	2
Haus8	2
Hsf2bp	2
Phka2	2
Ribc1	2
Slc25a31	2
Spata5	2
Syce3	2
Zcwpw1	2
Zfp541	2
Alg11	2
Mns1	2
Pde3a	2
Piwil2	2
Rad52	2
Rad54b	2
Ubr2	2
Spo11	3
Sycp2	3
4930447C04Rik	3
Cyld	3
Fbxo47	3
Fhl4	3
Hormad2	3
Il18	3
Poln	3
Pparg	3
Pramel1	3
Tex101	3
Tex12	3
Usp32	3
Atm	3
Brca2	3
Gpr3	3
Mlh1	3
Myh9	3
Nbn	3
Osgin2	3
Ovol1	3
Rad50	3
Rbm7	3
Slc26a8	3
Smc1a	3
Smc3	3
Stag2	3
Asf1b	4
Rbpms2	4
Cdc25b	4
Cks2	4
Ereg	4
Fzr1	4
Lif	4
Lig3	4
Mnd1	4
Mre11a	4
Msh6	4
Plk1	4
Psmc3ip	4
Psmd13	4
Rad54l	4
Rpa1	4
Trip13	4
Tubg1	4
Zw10	4
Gpr19	5
Rad21l	5
Spryd3	5
Tsc22d3	5
Calr	5
Dmwd	5
Espl1	5
H2afx	5
Klhdc3	5
Lfng	5
Mael	5
Numa1	5
Piwil4	5
Rsph1	5
Syce1l	5
Tdrd1	5
Top3a	5
